# DNA methylation calling tools for Oxford Nanopore sequencing: a survey and human epigenome-wide evaluation

**DOI:** 10.1101/2021.05.05.442849

**Authors:** Yang Liu, Wojciech Rosikiewicz, Ziwei Pan, Nathaniel Jillette, Ping Wang, Aziz Taghbalout, Jonathan Foox, Christopher Mason, Martin Carroll, Albert Cheng, Sheng Li

## Abstract

**Background:** Nanopore long-read sequencing technology greatly expands the capacity of long-range single-molecule DNA-modification detection. A growing number of analytical tools have been actively developed to detect DNA methylation from Nanopore sequencing reads. Here, we examine the performance of different methylation calling tools to provide a systematic evaluation to guide practitioners for human epigenome-wide research.

**Results:** We compare five analytic frameworks for detecting DNA modification from Nanopore long-read sequencing data. We evaluate the association between genomic context, CpG methylation-detection accuracy, CpG sites coverage, and running time using Nanopore sequencing data from natural human DNA. Furthermore, we provide an online DNA methylation database (https://nanome.jax.org) with which to display genomic regions that exhibit differences in DNA-modification detection power among different methylation calling algorithms for nanopore sequencing data.

**Conclusions:** Our study is the first benchmark of computational methods for mammalian whole genome DNA-modification detection in Nanopore sequencing. We provide a broad foundation for cross-platform standardization, and an evaluation of analytical tools designed for genome-scale modified-base detection using Nanopore sequencing.
