## Supplementary Tables for "DNA methylation calling tools for Oxford Nanopore sequencing: a survey and human epigenome-wide evaluation"

### Sheet: Table S1 Nanopore reads
This worksheet shows CpG sites covered by raw Nanopore sequencing reads on four datasets. We report the number of sites at each of genomic context that have reads coverage>=3.
Dataset	Total CpG sites in Nanopore reads	Sites with reads coverage>=3	Number of CpG sites covered by Nanopore reads (read coverage >=3) at each genomic context
			Singletons	Non-singletons	Promoters	Exons	Intergenic	Introns	CpG Island	CpG Shores	CpG Shelves
NA19240	57941173	57807754	37997718	19810036	12251774	5812213	21095332	28588540	4300115	4546872	3691442
APL	40397860	20315620	13050111	7265509	4541132	2135958	7342855	9964676	1605781	1705460	1383632
K562	22811881	6174506	3912484	2262022	1314643	611711	2511261	2783037	474323	488555	390178
HL-60	18684388	4193778	2635004	1558774	879489	407395	1779644	1817263	321452	329955	272977

### Sheet: Table S2 BS-seq data 
This worksheet shows distribution of unmethylated (0%) and fully methylated(100%) CpG sites in Singleton and Non-singleton regions based on methylation frequency of the joined BS-seq replicates (coverage >=5). 5C denotes the number of unmethylated sites with 0% methylation level, 5mC denotes fully-methylated sites with 100% methylation level.
Dataset	Type	Singletons		Non-singletons
				Concordant		Discordant
		5C	5mC	5C	5mC	5C	5mC
NA19240	RRBS	19562	10815	193841	28795	1372	637
APL	WGBS	459326	5053150	700092	2402712	27189	65161
K562	WGBS	15312534	1502132	6665657	1861851	21456	18823
HL-60	RRBS	20399	21738	218091	55054	1876	1390

### Sheet: Table S3 Performance comparison
This worksheet shows performance of read-level prediction achieved by each methylation callling tool on four datasets across singletons and non-singltons, or different genomic locations. We use the overlapped sites by all tools and BS-seq data with coverage>=5. # base is total number of bases used in each evaluation at a specific location. # 5mC and # 5C is the number of fully-methylated (100%) o…
Dataset	Tool	Location	Accuracy	F1	ROC-AUC	Average-Precision	Precision	Recall	# base	# 5mC	# 5C
NA19240	Nanopolish	Genome-wide	0.978826	0.949867	0.980847	0.894347	0.945756	0.954085	207791	28620	179171
NA19240	Megalodon	Genome-wide	0.955098	0.913848	0.951297	0.838552	0.89422	0.936993	207791	28620	179171
NA19240	DeepSignal	Genome-wide	0.952063	0.898948	0.968851	0.853551	0.884113	0.915658	207791	28620	179171
NA19240	Tombo	Genome-wide	0.862753	0.765753	0.868018	0.43514	0.727528	0.863198	207791	28620	179171
NA19240	DeepMod	Genome-wide	0.668351	0.469167	0.472606	0.132587	0.482615	0.472606	207791	28620	179171
NA19240	Megalodon	Singletons	0.913101	0.907548	0.915518	0.87021	0.908425	0.906707	17219	6023	11196
NA19240	Nanopolish	Singletons	0.902762	0.895802	0.91869	0.857965	0.894927	0.896712	17219	6023	11196
NA19240	DeepSignal	Singletons	0.88627	0.875699	0.926147	0.850273	0.873003	0.878711	17219	6023	11196
NA19240	Tombo	Singletons	0.806382	0.800378	0.823063	0.656307	0.797981	0.820447	17219	6023	11196
NA19240	DeepMod	Singletons	0.580318	0.456001	0.489673	0.366806	0.481172	0.489673	17219	6023	11196
NA19240	Nanopolish	Non-singletons	0.985356	0.958755	0.981789	0.896776	0.953756	0.963898	190572	22597	167975
NA19240	Megalodon	Non-singletons	0.95923	0.911062	0.959165	0.838597	0.885171	0.942839	190572	22597	167975
NA19240	DeepSignal	Non-singletons	0.958155	0.899067	0.970477	0.855378	0.88115	0.91956	190572	22597	167975
NA19240	Tombo	Non-singletons	0.867327	0.752184	0.869868	0.397871	0.710977	0.864813	190572	22597	167975
NA19240	DeepMod	Non-singletons	0.676817	0.469109	0.47922	0.111783	0.488947	0.47922	190572	22597	167975
NA19240	Nanopolish	Concordant	0.986359	0.961186	0.984397	0.904419	0.956183	0.966333	188920	22119	166801
NA19240	Megalodon	Concordant	0.960434	0.912748	0.961363	0.844347	0.88655	0.944904	188920	22119	166801
NA19240	DeepSignal	Concordant	0.959462	0.901135	0.973064	0.861556	0.882808	0.92213	188920	22119	166801
NA19240	Tombo	Concordant	0.868227	0.752191	0.871731	0.397145	0.710559	0.866629	188920	22119	166801
NA19240	DeepMod	Concordant	0.677761	0.468918	0.479397	0.110271	0.489172	0.479397	188920	22119	166801
NA19240	Nanopolish	Discordant	0.848485	0.798494	0.823034	0.619118	0.795358	0.801843	1652	478	1174
NA19240	Megalodon	Discordant	0.81828	0.793995	0.813428	0.638492	0.786328	0.805331	1652	478	1174
NA19240	DeepSignal	Discordant	0.803568	0.762951	0.812716	0.625378	0.760936	0.765115	1652	478	1174
NA19240	Tombo	Discordant	0.761431	0.723534	0.75409	0.483923	0.713767	0.7494	1652	478	1174
NA19240	DeepMod	Discordant	0.566993	0.462978	0.465348	0.287723	0.462243	0.465348	1652	478	1174
NA19240	Nanopolish	Promoters	0.987493	0.940143	0.977827	0.84225	0.923702	0.958115	176484	11495	164989
NA19240	Megalodon	Promoters	0.964676	0.876165	0.957525	0.768693	0.830223	0.941915	176484	11495	164989
NA19240	DeepSignal	Promoters	0.964297	0.862382	0.9681	0.803398	0.820696	0.920131	176484	11495	164989
NA19240	Tombo	Promoters	0.867843	0.680604	0.872516	0.26228	0.640902	0.866958	176484	11495	164989
NA19240	DeepMod	Promoters	0.708922	0.455015	0.477394	0.0596187	0.493111	0.477394	176484	11495	164989
NA19240	Nanopolish	Exons	0.986654	0.963116	0.984856	0.918213	0.958773	0.967567	92932	11330	81602
NA19240	Megalodon	Exons	0.963135	0.919142	0.96482	0.862591	0.894711	0.948586	92932	11330	81602
NA19240	DeepSignal	Exons	0.960666	0.906322	0.974153	0.884367	0.887415	0.928071	92932	11330	81602
NA19240	Tombo	Exons	0.869027	0.758542	0.875831	0.409576	0.716881	0.870624	92932	11330	81602
NA19240	DeepMod	Exons	0.683482	0.471317	0.480445	0.112055	0.489374	0.480445	92932	11330	81602
NA19240	Nanopolish	Introns	0.976709	0.948602	0.980187	0.884368	0.941082	0.956504	72446	10877	61569
NA19240	Megalodon	Introns	0.954551	0.915839	0.954924	0.837578	0.895848	0.939594	72446	10877	61569
NA19240	DeepSignal	Introns	0.949565	0.898482	0.968944	0.846412	0.882611	0.916601	72446	10877	61569
NA19240	Tombo	Introns	0.859407	0.769928	0.869325	0.450771	0.733092	0.864042	72446	10877	61569
NA19240	DeepMod	Introns	0.665684	0.46955	0.472032	0.138432	0.481512	0.472032	72446	10877	61569
NA19240	Nanopolish	Intergenic	0.915074	0.910928	0.952096	0.911759	0.914462	0.908017	13388	5244	8144
NA19240	Megalodon	Intergenic	0.891981	0.891102	0.900778	0.878421	0.891707	0.890608	13388	5244	8144
NA19240	DeepSignal	Intergenic	0.876622	0.872321	0.930404	0.871545	0.876353	0.869431	13388	5244	8144
NA19240	Tombo	Intergenic	0.820492	0.816707	0.824618	0.708733	0.814209	0.823021	13388	5244	8144
NA19240	DeepMod	Intergenic	0.500537	0.434898	0.468446	0.431395	0.4538	0.468446	13388	5244	8144
NA19240	Nanopolish	CpG island	0.988979	0.932779	0.972765	0.839576	0.909996	0.958563	175180	9054	166126
NA19240	DeepSignal	CpG island	0.965464	0.837522	0.961945	0.754182	0.787927	0.913042	175180	9054	166126
NA19240	Megalodon	CpG island	0.9653	0.856044	0.957808	0.757184	0.801642	0.941614	175180	9054	166126
NA19240	Tombo	CpG island	0.867662	0.645383	0.863754	0.204946	0.612043	0.859114	175180	9054	166126
NA19240	DeepMod	CpG island	0.715752	0.453327	0.488208	0.0474815	0.497164	0.488208	175180	9054	166126
NA19240	Nanopolish	CpG shore	0.973114	0.954959	0.980863	0.915685	0.95123	0.9588	26416	5674	20742
NA19240	Megalodon	CpG shore	0.949023	0.925748	0.955393	0.872231	0.913791	0.939385	26416	5674	20742
NA19240	DeepSignal	CpG shore	0.941696	0.905956	0.968809	0.89017	0.89682	0.915951	26416	5674	20742
NA19240	Tombo	CpG shore	0.854881	0.799434	0.867303	0.532336	0.770971	0.863015	26416	5674	20742
NA19240	DeepMod	CpG shore	0.640596	0.479336	0.479061	0.19676	0.481501	0.479061	26416	5674	20742
NA19240	Nanopolish	CpG shelf	0.97125	0.957929	0.977813	0.922168	0.956716	0.959157	22152	5549	16603
NA19240	Megalodon	CpG shelf	0.943242	0.926118	0.952957	0.879297	0.916962	0.936528	22152	5549	16603
NA19240	DeepSignal	CpG shelf	0.935045	0.907779	0.964825	0.892769	0.903192	0.91262	22152	5549	16603
NA19240	Tombo	CpG shelf	0.851163	0.810431	0.860581	0.569073	0.787852	0.857756	22152	5549	16603
NA19240	DeepMod	CpG shelf	0.615019	0.478762	0.47856	0.23341	0.479047	0.47856	22152	5549	16603
APL	Nanopolish	Genome-wide	0.96591	0.941738	0.983398	0.994527	0.92081	0.966836	610753	509246	101507
APL	Megalodon	Genome-wide	0.956356	0.92382	0.972901	0.993103	0.897373	0.957573	610753	509246	101507
APL	DeepSignal	Genome-wide	0.939412	0.900645	0.983742	0.99588	0.868319	0.947143	610753	509246	101507
APL	Tombo	Genome-wide	0.91672	0.857754	0.896285	0.965777	0.831597	0.89364	610753	509246	101507
APL	DeepMod	Genome-wide	0.475674	0.418005	0.482124	0.831565	0.490197	0.482124	610753	509246	101507
APL	Nanopolish	Singletons	0.949471	0.834472	0.949176	0.994442	0.779849	0.928177	296898	277627	19271
APL	Megalodon	Singletons	0.948373	0.836803	0.95702	0.995346	0.779421	0.939253	296898	277627	19271
APL	DeepSignal	Singletons	0.929388	0.797054	0.960247	0.995946	0.739093	0.921335	296898	277627	19271
APL	Tombo	Singletons	0.920581	0.753199	0.860464	0.982613	0.703812	0.858606	296898	277627	19271
APL	DeepMod	Singletons	0.46837	0.370844	0.507791	0.933525	0.501972	0.507791	296898	277627	19271
APL	Nanopolish	Non-singletons	0.981483	0.976383	0.991109	0.994693	0.971109	0.982014	313855	231619	82236
APL	Megalodon	Non-singletons	0.96384	0.952352	0.979729	0.991644	0.941404	0.964919	313855	231619	82236
APL	DeepSignal	Non-singletons	0.948965	0.93598	0.989908	0.995857	0.920481	0.955913	313855	231619	82236
APL	Tombo	Non-singletons	0.913019	0.888144	0.903439	0.946017	0.877447	0.900967	313855	231619	82236
APL	DeepMod	Non-singletons	0.482549	0.450783	0.480491	0.738663	0.485209	0.480491	313855	231619	82236
APL	Nanopolish	Concordant	0.983895	0.979504	0.993411	0.996127	0.974166	0.985207	306411	225886	80525
APL	Megalodon	Concordant	0.964891	0.953791	0.98097	0.992318	0.942855	0.96634	306411	225886	80525
APL	DeepSignal	Concordant	0.950592	0.938082	0.990975	0.99636	0.922675	0.957844	306411	225886	80525
APL	Tombo	Concordant	0.9145	0.890197	0.905661	0.947312	0.879489	0.90303	306411	225886	80525
APL	DeepMod	Concordant	0.482071	0.450396	0.479873	0.737992	0.484722	0.479873	306411	225886	80525
APL	Megalodon	Discordant	0.919974	0.888849	0.92533	0.964863	0.877624	0.901944	7444	5733	1711
APL	DeepSignal	Discordant	0.882479	0.846118	0.931058	0.970666	0.828218	0.872129	7444	5733	1711
APL	Nanopolish	Discordant	0.8721	0.81728	0.858811	0.93206	0.815149	0.819485	7444	5733	1711
APL	Tombo	Discordant	0.852035	0.79795	0.807047	0.898294	0.788251	0.809852	7444	5733	1711
APL	DeepMod	Discordant	0.502109	0.466552	0.507026	0.76634	0.505071	0.507026	7444	5733	1711
APL	Nanopolish	Promoters	0.974731	0.974326	0.990255	0.988871	0.973124	0.975771	180883	102821	78062
APL	Megalodon	Promoters	0.963608	0.962711	0.978904	0.983058	0.961191	0.964491	180883	102821	78062
APL	DeepSignal	Promoters	0.951463	0.950678	0.988018	0.989837	0.948503	0.953961	180883	102821	78062
APL	Tombo	Promoters	0.9052	0.902244	0.904872	0.897201	0.903385	0.901215	180883	102821	78062
APL	DeepMod	Promoters	0.481868	0.479165	0.481623	0.564338	0.482015	0.481623	180883	102821	78062
APL	Nanopolish	Exons	0.978253	0.977571	0.992397	0.992176	0.975795	0.979611	101003	59981	41022
APL	Megalodon	Exons	0.963374	0.96186	0.979801	0.985558	0.959211	0.965002	101003	59981	41022
APL	DeepSignal	Exons	0.950576	0.949087	0.989068	0.991444	0.945408	0.954444	101003	59981	41022
APL	Tombo	Exons	0.908294	0.904089	0.907272	0.908005	0.904261	0.903919	101003	59981	41022
APL	DeepMod	Exons	0.483236	0.477916	0.481986	0.589694	0.482679	0.481986	101003	59981	41022
APL	Nanopolish	Introns	0.965728	0.922652	0.979169	0.995443	0.891219	0.962619	308689	273412	35277
APL	Megalodon	Introns	0.960839	0.911443	0.973461	0.995187	0.876395	0.957892	308689	273412	35277
APL	DeepSignal	Introns	0.944976	0.883336	0.982298	0.99692	0.840733	0.947666	308689	273412	35277
APL	Tombo	Introns	0.920712	0.82686	0.890518	0.975521	0.788036	0.888114	308689	273412	35277
APL	DeepMod	Introns	0.486952	0.405154	0.491961	0.881872	0.496689	0.491961	308689	273412	35277
APL	Nanopolish	Intergenic	0.95809	0.861794	0.958986	0.995091	0.811555	0.9391	171868	160061	11807
APL	Megalodon	Intergenic	0.944923	0.82578	0.953815	0.9951	0.767248	0.935426	171868	160061	11807
APL	DeepSignal	Intergenic	0.922214	0.787684	0.966239	0.996626	0.729794	0.921471	171868	160061	11807
APL	Tombo	Intergenic	0.917506	0.754559	0.864803	0.982534	0.704676	0.863808	171868	160061	11807
APL	DeepMod	Intergenic	0.453008	0.359635	0.489391	0.931728	0.497321	0.489391	171868	160061	11807
APL	Nanopolish	CpG island	0.987485	0.979141	0.990502	0.968565	0.976123	0.982227	83404	15623	67781
APL	Megalodon	CpG island	0.968097	0.951753	0.97593	0.942776	0.942659	0.961656	83404	15623	67781
APL	DeepSignal	CpG island	0.963252	0.940505	0.983525	0.947509	0.940314	0.940696	83404	15623	67781
APL	Tombo	CpG island	0.888894	0.841762	0.896507	0.61462	0.812436	0.893261	83404	15623	67781
APL	DeepMod	CpG island	0.477274	0.432061	0.486435	0.190492	0.491479	0.486435	83404	15623	67781
APL	Nanopolish	CpG shore	0.965897	0.960543	0.980975	0.987588	0.956218	0.965251	61547	42220	19327
APL	Megalodon	CpG shore	0.9571	0.949377	0.972906	0.985374	0.942899	0.956686	61547	42220	19327
APL	DeepSignal	CpG shore	0.934924	0.92581	0.97782	0.987736	0.915548	0.939273	61547	42220	19327
APL	Tombo	CpG shore	0.900373	0.881906	0.889839	0.924415	0.877754	0.886466	61547	42220	19327
APL	DeepMod	CpG shore	0.482343	0.465102	0.486632	0.690161	0.488668	0.486632	61547	42220	19327
APL	Nanopolish	CpG shelf	0.967276	0.950324	0.979248	0.990964	0.936726	0.965811	50760	40520	10240
APL	Megalodon	CpG shelf	0.955662	0.931394	0.968408	0.989439	0.912847	0.953768	50760	40520	10240
APL	DeepSignal	CpG shelf	0.934777	0.905112	0.980626	0.994012	0.879156	0.941543	50760	40520	10240
APL	Tombo	CpG shelf	0.911407	0.864576	0.893871	0.956967	0.844664	0.890526	50760	40520	10240
APL	DeepMod	CpG shelf	0.478424	0.434209	0.486618	0.796995	0.491458	0.486618	50760	40520	10240
K562	Nanopolish	Genome-wide	0.968976	0.951535	0.978069	0.942856	0.94108	0.963021	244317	49778	194539
K562	Megalodon	Genome-wide	0.963272	0.943393	0.976082	0.936592	0.929673	0.959033	244317	49778	194539
K562	DeepSignal	Genome-wide	0.952588	0.928324	0.978741	0.943413	0.911388	0.948561	244317	49778	194539
K562	Tombo	Genome-wide	0.883312	0.841804	0.89318	0.599612	0.814105	0.892802	244317	49778	194539
K562	DeepMod	Genome-wide	0.477373	0.443788	0.536346	0.195997	0.522264	0.536346	244317	49778	194539
K562	Megalodon	Singletons	0.964325	0.929218	0.972704	0.906181	0.907333	0.955214	109895	16074	93821
K562	Nanopolish	Singletons	0.951995	0.908636	0.962163	0.85881	0.881971	0.942437	109895	16074	93821
K562	DeepSignal	Singletons	0.94378	0.895618	0.971391	0.904151	0.863265	0.940082	109895	16074	93821
K562	Tombo	Singletons	0.870628	0.797899	0.888253	0.49073	0.760221	0.887614	109895	16074	93821
K562	DeepMod	Singletons	0.481376	0.421814	0.53637	0.140537	0.516745	0.53637	109895	16074	93821
K562	Nanopolish	Non-singletons	0.982866	0.976276	0.986237	0.963954	0.975798	0.976756	134422	33704	100718
K562	Megalodon	Non-singletons	0.962395	0.949892	0.977196	0.949079	0.940503	0.960418	134422	33704	100718
K562	DeepSignal	Non-singletons	0.959854	0.94637	0.984211	0.963905	0.938603	0.954902	134422	33704	100718
K562	Tombo	Non-singletons	0.893609	0.86791	0.899081	0.677162	0.848729	0.898222	134422	33704	100718
K562	DeepMod	Non-singletons	0.474036	0.455809	0.532046	0.240075	0.523292	0.532046	134422	33704	100718
K562	Nanopolish	Concordant	0.983447	0.977018	0.98696	0.966523	0.97657	0.977468	133995	33461	100534
K562	Megalodon	Concordant	0.962828	0.950333	0.977619	0.950166	0.940921	0.960879	133995	33461	100534
K562	DeepSignal	Concordant	0.96019	0.946685	0.984583	0.964271	0.938827	0.955321	133995	33461	100534
K562	Tombo	Concordant	0.893886	0.867984	0.899467	0.676726	0.848636	0.898575	133995	33461	100534
K562	DeepMod	Concordant	0.473729	0.455311	0.531968	0.23909	0.52317	0.531968	133995	33461	100534
K562	DeepSignal	Discordant	0.853061	0.85183	0.911542	0.930895	0.85136	0.852416	427	243	184
K562	Megalodon	Discordant	0.837871	0.83661	0.867013	0.832767	0.840814	0.835615	427	243	184
K562	Tombo	Discordant	0.807339	0.803519	0.800366	0.774784	0.805176	0.802322	427	243	184
K562	Nanopolish	Discordant	0.784644	0.782662	0.781257	0.724972	0.783809	0.78197	427	243	184
K562	DeepMod	Discordant	0.565574	0.562883	0.565219	0.538625	0.566764	0.565219	427	243	184
K562	Nanopolish	Promoters	0.979909	0.968071	0.985937	0.956418	0.965369	0.970834	78887	15973	62914
K562	Megalodon	Promoters	0.967483	0.950615	0.975629	0.941988	0.941823	0.960158	78887	15973	62914
K562	DeepSignal	Promoters	0.96622	0.947316	0.984146	0.957046	0.940257	0.954836	78887	15973	62914
K562	Tombo	Promoters	0.896593	0.854634	0.902169	0.629452	0.827199	0.899723	78887	15973	62914
K562	DeepMod	Promoters	0.428883	0.410022	0.50828	0.198421	0.505565	0.50828	78887	15973	62914
K562	Nanopolish	Exons	0.98163	0.973693	0.987914	0.96833	0.97341	0.973977	40656	9530	31126
K562	Megalodon	Exons	0.968067	0.955692	0.976328	0.950633	0.950925	0.960706	40656	9530	31126
K562	DeepSignal	Exons	0.966467	0.952485	0.984909	0.963273	0.950715	0.954286	40656	9530	31126
K562	Tombo	Exons	0.897702	0.865657	0.902453	0.670838	0.844205	0.898388	40656	9530	31126
K562	DeepMod	Exons	0.439789	0.426462	0.509246	0.229231	0.506875	0.509246	40656	9530	31126
K562	Nanopolish	Introns	0.967382	0.959631	0.979182	0.956909	0.955789	0.96369	115475	32462	83013
K562	Megalodon	Introns	0.96372	0.955936	0.97784	0.954071	0.950477	0.961886	115475	32462	83013
K562	DeepSignal	Introns	0.954678	0.944712	0.981483	0.96346	0.937506	0.952817	115475	32462	83013
K562	Tombo	Introns	0.886071	0.868489	0.895406	0.697053	0.853196	0.894718	115475	32462	83013
K562	DeepMod	Introns	0.45626	0.449719	0.509075	0.280452	0.507665	0.509075	115475	32462	83013
K562	Nanopolish	Intergenic	0.96318	0.88325	0.960819	0.859423	0.837207	0.949435	74478	6093	68385
K562	Megalodon	Intergenic	0.959792	0.872793	0.968368	0.855706	0.82293	0.94838	74478	6093	68385
K562	DeepSignal	Intergenic	0.940324	0.835024	0.967429	0.851372	0.779969	0.934497	74478	6093	68385
K562	Tombo	Intergenic	0.868708	0.725761	0.876922	0.323879	0.681886	0.878795	74478	6093	68385
K562	DeepMod	Intergenic	0.528471	0.40935	0.574232	0.074664	0.517628	0.574232	74478	6093	68385
K562	Nanopolish	CpG island	0.988725	0.97082	0.984745	0.943954	0.965452	0.976355	50806	5832	44974
K562	DeepSignal	CpG island	0.973545	0.935254	0.980062	0.925314	0.925096	0.946106	50806	5832	44974
K562	Megalodon	CpG island	0.967781	0.926325	0.972141	0.902636	0.901584	0.955962	50806	5832	44974
K562	Tombo	CpG island	0.901036	0.801633	0.895968	0.469198	0.756679	0.891995	50806	5832	44974
K562	DeepMod	CpG island	0.40007	0.358109	0.508312	0.113166	0.503544	0.508312	50806	5832	44974
K562	Nanopolish	CpG shore	0.96808	0.959583	0.978211	0.951668	0.956149	0.963177	21033	5865	15168
K562	Megalodon	CpG shore	0.958289	0.947366	0.97189	0.942912	0.941086	0.954228	21033	5865	15168
K562	DeepSignal	CpG shore	0.952945	0.940398	0.977476	0.951195	0.935322	0.945852	21033	5865	15168
K562	Tombo	CpG shore	0.883982	0.862549	0.890069	0.682295	0.846163	0.889599	21033	5865	15168
K562	DeepMod	CpG shore	0.472662	0.462237	0.529008	0.27016	0.523202	0.529008	21033	5865	15168
K562	Nanopolish	CpG shelf	0.963206	0.960158	0.978091	0.952883	0.959275	0.961067	15821	6120	9701
K562	Megalodon	CpG shelf	0.950716	0.946075	0.969308	0.943667	0.942159	0.950508	15821	6120	9701
K562	DeepSignal	CpG shelf	0.948926	0.944862	0.978974	0.964594	0.943484	0.946308	15821	6120	9701
K562	Tombo	CpG shelf	0.883222	0.877925	0.88906	0.762381	0.872325	0.887892	15821	6120	9701
K562	DeepMod	CpG shelf	0.524355	0.520929	0.556738	0.364194	0.551928	0.556738	15821	6120	9701
HL-60	Nanopolish	Genome-wide	0.916554	0.875856	0.932505	0.58243	0.843796	0.92752	5116	841	4275
HL-60	DeepSignal	Genome-wide	0.901322	0.852612	0.952403	0.741105	0.822119	0.902651	5116	841	4275
HL-60	Megalodon	Genome-wide	0.894979	0.858969	0.909385	0.607474	0.829897	0.912719	5116	841	4275
HL-60	Tombo	Genome-wide	0.849778	0.788003	0.878968	0.530075	0.756331	0.875629	5116	841	4275
HL-60	DeepMod	Genome-wide	0.362724	0.349649	0.425156	0.187529	0.445829	0.425156	5116	841	4275
HL-60	Megalodon	Singletons	0.859864	0.844058	0.843073	0.868964	0.845072	0.843081	300	153	147
HL-60	Nanopolish	Singletons	0.846154	0.839098	0.82993	0.813423	0.841159	0.837348	300	153	147
HL-60	DeepSignal	Singletons	0.813589	0.809608	0.842657	0.815896	0.810851	0.808619	300	153	147
HL-60	Tombo	Singletons	0.79096	0.78737	0.818228	0.799157	0.808628	0.789593	300	153	147
HL-60	DeepMod	Singletons	0.361076	0.353954	0.364669	0.6112	0.376968	0.364669	300	153	147
HL-60	Nanopolish	Non-singletons	0.921872	0.870011	0.938229	0.552472	0.829702	0.93902	4816	688	4128
HL-60	DeepSignal	Non-singletons	0.907823	0.847735	0.957744	0.728781	0.810086	0.913199	4816	688	4128
HL-60	Megalodon	Non-singletons	0.898309	0.845832	0.92335	0.572248	0.807225	0.923362	4816	688	4128
HL-60	Tombo	Non-singletons	0.853408	0.778654	0.88141	0.497693	0.743337	0.87907	4816	688	4128
HL-60	DeepMod	Non-singletons	0.362882	0.344979	0.458142	0.154281	0.473965	0.458142	4816	688	4128
HL-60	Nanopolish	Concordant	0.926283	0.875604	0.942151	0.563366	0.835525	0.942226	4752	669	4083
HL-60	DeepSignal	Concordant	0.911634	0.852082	0.960201	0.734327	0.814498	0.915793	4752	669	4083
HL-60	Megalodon	Concordant	0.901451	0.849152	0.926338	0.580763	0.81031	0.925295	4752	669	4083
HL-60	Tombo	Concordant	0.856562	0.781017	0.882629	0.500064	0.745006	0.880182	4752	669	4083
HL-60	DeepMod	Concordant	0.36222	0.343835	0.456504	0.152714	0.473148	0.456504	4752	669	4083
HL-60	Megalodon	Discordant	0.653061	0.64356	0.721096	0.395143	0.698331	0.753973	64	19	45
HL-60	Tombo	Discordant	0.618421	0.612994	0.723915	0.442202	0.697917	0.745614	64	19	45
HL-60	DeepSignal	Discordant	0.604167	0.597884	0.757143	0.516365	0.658802	0.692308	64	19	45
HL-60	Nanopolish	Discordant	0.571429	0.566752	0.623246	0.320031	0.647959	0.67807	64	19	45
HL-60	DeepMod	Discordant	0.415842	0.415842	0.530781	0.280127	0.530781	0.530781	64	19	45
HL-60	Nanopolish	Promoters	0.923888	0.825468	0.941578	0.431448	0.770794	0.936036	4393	396	3997
HL-60	DeepSignal	Promoters	0.915475	0.809867	0.960484	0.636158	0.757179	0.920561	4393	396	3997
HL-60	Megalodon	Promoters	0.906091	0.802061	0.933088	0.46786	0.748184	0.930878	4393	396	3997
HL-60	Tombo	Promoters	0.85547	0.72768	0.887431	0.384778	0.686897	0.884104	4393	396	3997
HL-60	DeepMod	Promoters	0.347706	0.31253	0.488579	0.090038	0.495607	0.488579	4393	396	3997
HL-60	Nanopolish	Exons	0.926708	0.872695	0.943005	0.571195	0.831346	0.941848	2339	340	1999
HL-60	DeepSignal	Exons	0.914301	0.854994	0.959006	0.73166	0.815234	0.924052	2339	340	1999
HL-60	Megalodon	Exons	0.904826	0.847351	0.936548	0.604949	0.805786	0.929188	2339	340	1999
HL-60	Tombo	Exons	0.858984	0.788359	0.889843	0.541755	0.753059	0.880588	2339	340	1999
HL-60	DeepMod	Exons	0.374775	0.354166	0.497431	0.145566	0.498538	0.497431	2339	340	1999
HL-60	Nanopolish	Introns	0.903024	0.859102	0.922581	0.546777	0.825016	0.921202	1665	299	1366
HL-60	DeepSignal	Introns	0.892502	0.841885	0.949083	0.720382	0.80866	0.903385	1665	299	1366
HL-60	Megalodon	Introns	0.875957	0.826158	0.894876	0.50984	0.792094	0.905231	1665	299	1366
HL-60	Tombo	Introns	0.843558	0.786988	0.869864	0.520529	0.75763	0.873389	1665	299	1366
HL-60	DeepMod	Introns	0.370614	0.35863	0.484051	0.172792	0.4892	0.484051	1665	299	1366
HL-60	Nanopolish	Intergenic	0.879781	0.873208	0.877772	0.84021	0.874568	0.871956	305	147	158
HL-60	Megalodon	Intergenic	0.872364	0.8451	0.826166	0.87323	0.845492	0.844712	305	147	158
HL-60	Tombo	Intergenic	0.813158	0.812063	0.822338	0.756776	0.823669	0.814566	305	147	158
HL-60	DeepSignal	Intergenic	0.808889	0.802435	0.872073	0.85792	0.800823	0.80451	305	147	158
HL-60	DeepMod	Intergenic	0.327984	0.316542	0.334972	0.665363	0.361843	0.334972	305	147	158
HL-60	Nanopolish	CpG island	0.921332	0.814456	0.944082	0.423659	0.756138	0.945309	4358	365	3993
HL-60	DeepSignal	CpG island	0.911301	0.792423	0.9573	0.559901	0.73709	0.923675	4358	365	3993
HL-60	Megalodon	CpG island	0.902267	0.785979	0.943415	0.470104	0.73068	0.933251	4358	365	3993
HL-60	Tombo	CpG island	0.850281	0.712528	0.880951	0.352299	0.673622	0.883271	4358	365	3993
HL-60	DeepMod	CpG island	0.344587	0.307065	0.49382	0.0822206	0.49782	0.49382	4358	365	3993
HL-60	DeepSignal	CpG shore	0.901961	0.880069	0.956586	0.831732	0.858696	0.916777	609	163	446
HL-60	Nanopolish	CpG shore	0.899346	0.879874	0.918669	0.63921	0.860784	0.912571	609	163	446
HL-60	Megalodon	CpG shore	0.853002	0.828363	0.875235	0.571551	0.80898	0.886863	609	163	446
HL-60	Tombo	CpG shore	0.846821	0.825876	0.884634	0.643535	0.809741	0.878375	609	163	446
HL-60	DeepMod	CpG shore	0.417485	0.414638	0.514258	0.252026	0.512248	0.514258	609	163	446
HL-60	DeepSignal	CpG shelf	0.889463	0.875026	0.942606	0.823293	0.858754	0.908488	593	176	417
HL-60	Nanopolish	CpG shelf	0.883483	0.867399	0.893118	0.597047	0.849923	0.906534	593	176	417
HL-60	Megalodon	CpG shelf	0.87882	0.863274	0.891502	0.653764	0.846922	0.900815	593	176	417
HL-60	Tombo	CpG shelf	0.833568	0.817057	0.856824	0.645328	0.805645	0.861255	593	176	417
HL-60	DeepMod	CpG shelf	0.431749	0.43057	0.503643	0.288662	0.50336	0.503643	593	176	417

### Sheet: Table S4 performance on E coli 
This worksheet shows read and site level performance of each methylation calling tools on 50 single-read fast5 files from the positive control dataset for E. coli, which is generated by Nanopolish. # Base denotes the number of CpG sites reported by each tool. # Call is the total number of methylation callings. #Pos and #Neg is the number of positive and negative read predictions, respectively. #M…
	Read level performance comparison
Tool	#Base	#Call	#Pos	#Neg	Recall
Nanopolish	1546	3665	3485	180	0.950887
Tombo	1546	15489	14130	1359	0.91226
DeepMod	1546	20680	18381	2299	0.88883
DeepSignal	1546	20325	17607	2718	0.866273
Megalodon	1546	8093	6874	1219	0.849376
	Site level performance comparison (threshold>=0.2)
Tool	#Base	#Methylated base	#Unmethylated base	Recall
DeepMod	1546	1546	0	1
DeepSignal	1546	1541	5	0.996766
Megalodon	1546	1531	15	0.990298
Tombo	1546	1519	27	0.982536
Nanopolish	1546	1506	40	0.974127

### Sheet: Table S5 Correlation results
This worksheet shows Pearson correlation coefficient and p-value of CpG sites between methylation calling tool and BS Seq data at different genomic regions. We use the overlapped sites by all tools (read coverage>=3) and the joined BS-seq data from two replicates (coverage>=5) to compute the correlation coefficients. # base is total number of bases used in each evaluation at a specific location. …
Dataset	Tool	Location	# base	Pearson COE	P-value
NA19240	Nanopolish	Genome-wide	446130	0.900504	0
NA19240	Megalodon	Genome-wide	446130	0.900303	0
NA19240	DeepSignal	Genome-wide	446130	0.899512	0
NA19240	Tombo	Genome-wide	446130	0.772039	0
NA19240	DeepMod	Genome-wide	446130	-0.0686803	0
NA19240	Megalodon	Singletons	53172	0.863695	0
NA19240	DeepSignal	Singletons	53172	0.84774	0
NA19240	Nanopolish	Singletons	53172	0.824252	0
NA19240	Tombo	Singletons	53172	0.721126	0
NA19240	DeepMod	Singletons	53172	0.0480053	1.64583e-28
NA19240	Nanopolish	Non-singletons	392958	0.906251	0
NA19240	DeepSignal	Non-singletons	392958	0.900732	0
NA19240	Megalodon	Non-singletons	392958	0.90017	0
NA19240	Tombo	Non-singletons	392958	0.763612	0
NA19240	DeepMod	Non-singletons	392958	-0.0482552	3.12293e-201
NA19240	Nanopolish	Concordant	200582	0.953073	0
NA19240	DeepSignal	Concordant	200582	0.937795	0
NA19240	Megalodon	Concordant	200582	0.937376	0
NA19240	Tombo	Concordant	200582	0.744395	0
NA19240	DeepMod	Concordant	200582	-0.0368689	2.73277e-61
NA19240	Megalodon	Discordant	2417	0.712805	0
NA19240	DeepSignal	Discordant	2417	0.693449	0
NA19240	Nanopolish	Discordant	2417	0.662575	1.80689e-305
NA19240	Tombo	Discordant	2417	0.601896	3.3328e-238
NA19240	DeepMod	Discordant	2417	-0.14265	1.84762e-12
NA19240	Nanopolish	Promoters	340140	0.884995	0
NA19240	DeepSignal	Promoters	340140	0.882564	0
NA19240	Megalodon	Promoters	340140	0.878995	0
NA19240	Tombo	Promoters	340140	0.705544	0
NA19240	DeepMod	Promoters	340140	-0.0453584	2.31064e-154
NA19240	Nanopolish	Exons	185002	0.915717	0
NA19240	DeepSignal	Exons	185002	0.912547	0
NA19240	Megalodon	Exons	185002	0.910933	0
NA19240	Tombo	Exons	185002	0.773966	0
NA19240	DeepMod	Exons	185002	-0.05152	6.08454e-109
NA19240	Megalodon	Introns	157890	0.897561	0
NA19240	Nanopolish	Introns	157890	0.895704	0
NA19240	DeepSignal	Introns	157890	0.895325	0
NA19240	Tombo	Introns	157890	0.770513	0
NA19240	DeepMod	Introns	157890	-0.0820913	3.63635e-234
NA19240	Megalodon	Intergenic	46630	0.846304	0
NA19240	DeepSignal	Intergenic	46630	0.837289	0
NA19240	Nanopolish	Intergenic	46630	0.835881	0
NA19240	Tombo	Intergenic	46630	0.724288	0
NA19240	DeepMod	Intergenic	46630	-0.0681764	3.63469e-49
NA19240	Nanopolish	CpG island	337075	0.863357	0
NA19240	DeepSignal	CpG island	337075	0.856792	0
NA19240	Megalodon	CpG island	337075	0.855528	0
NA19240	Tombo	CpG island	337075	0.655757	0
NA19240	DeepMod	CpG island	337075	-0.0239777	4.59417e-44
NA19240	Megalodon	CpG shore	62505	0.898056	0
NA19240	Nanopolish	CpG shore	62505	0.894846	0
NA19240	DeepSignal	CpG shore	62505	0.893771	0
NA19240	Tombo	CpG shore	62505	0.779208	0
NA19240	DeepMod	CpG shore	62505	-0.0623091	8.15495e-55
NA19240	Nanopolish	CpG shelf	52801	0.893478	0
NA19240	Megalodon	CpG shelf	52801	0.893377	0
NA19240	DeepSignal	CpG shelf	52801	0.888255	0
NA19240	Tombo	CpG shelf	52801	0.774823	0
NA19240	DeepMod	CpG shelf	52801	-0.0759311	2.31628e-68
APL	Megalodon	Genome-wide	71782	0.897107	0
APL	Nanopolish	Genome-wide	71782	0.895398	0
APL	DeepSignal	Genome-wide	71782	0.872985	0
APL	Tombo	Genome-wide	71782	0.83704	0
APL	DeepMod	Genome-wide	71782	-0.0864665	3.66616e-119
APL	Megalodon	Singletons	38231	0.797966	0
APL	Nanopolish	Singletons	38231	0.784787	0
APL	DeepSignal	Singletons	38231	0.774233	0
APL	Tombo	Singletons	38231	0.719357	0
APL	DeepMod	Singletons	38231	0.0556675	1.24993e-27
APL	Nanopolish	Non-singletons	33551	0.944998	0
APL	Megalodon	Non-singletons	33551	0.942174	0
APL	DeepSignal	Non-singletons	33551	0.917359	0
APL	Tombo	Non-singletons	33551	0.888559	0
APL	DeepMod	Non-singletons	33551	-0.11977	1.99055e-107
APL	Nanopolish	Concordant	27746	0.969902	0
APL	Megalodon	Concordant	27746	0.962713	0
APL	DeepSignal	Concordant	27746	0.956208	0
APL	Tombo	Concordant	27746	0.914971	0
APL	DeepMod	Concordant	27746	-0.104438	3.87506e-68
APL	Megalodon	Discordant	728	0.828586	4.56497e-185
APL	DeepSignal	Discordant	728	0.818645	4.92554e-177
APL	Nanopolish	Discordant	728	0.758705	2.88875e-137
APL	Tombo	Discordant	728	0.748564	1.10955e-131
APL	DeepMod	Discordant	728	0.0703518	0.0577902
APL	Nanopolish	Promoters	18745	0.955804	0
APL	Megalodon	Promoters	18745	0.953656	0
APL	DeepSignal	Promoters	18745	0.951678	0
APL	Tombo	Promoters	18745	0.907941	0
APL	DeepMod	Promoters	18745	-0.184604	2.39868e-143
APL	Nanopolish	Exons	9727	0.963844	0
APL	Megalodon	Exons	9727	0.95847	0
APL	DeepSignal	Exons	9727	0.957553	0
APL	Tombo	Exons	9727	0.916366	0
APL	DeepMod	Exons	9727	-0.190443	4.10192e-80
APL	Megalodon	Introns	34061	0.885736	0
APL	DeepSignal	Introns	34061	0.884243	0
APL	Nanopolish	Introns	34061	0.882006	0
APL	Tombo	Introns	34061	0.821124	0
APL	DeepMod	Introns	34061	-0.0362916	2.08713e-11
APL	Megalodon	Intergenic	24640	0.772709	0
APL	Nanopolish	Intergenic	24640	0.757328	0
APL	DeepSignal	Intergenic	24640	0.691857	0
APL	Tombo	Intergenic	24640	0.678628	0
APL	DeepMod	Intergenic	24640	0.0456553	7.50269e-13
APL	Nanopolish	CpG island	7004	0.946284	0
APL	Megalodon	CpG island	7004	0.944798	0
APL	DeepSignal	CpG island	7004	0.935951	0
APL	Tombo	CpG island	7004	0.857677	0
APL	DeepMod	CpG island	7004	-0.144911	3.52352e-34
APL	Megalodon	CpG shore	6671	0.924955	0
APL	Nanopolish	CpG shore	6671	0.923097	0
APL	DeepSignal	CpG shore	6671	0.919972	0
APL	Tombo	CpG shore	6671	0.869955	0
APL	DeepMod	CpG shore	6671	-0.0780319	1.74916e-10
APL	Megalodon	CpG shelf	6069	0.912216	0
APL	Nanopolish	CpG shelf	6069	0.906532	0
APL	DeepSignal	CpG shelf	6069	0.903489	0
APL	Tombo	CpG shelf	6069	0.846427	0
APL	DeepMod	CpG shelf	6069	-0.0622944	1.19368e-06
K562	DeepSignal	Genome-wide	9394	0.9085	0
K562	Nanopolish	Genome-wide	9394	0.908474	0
K562	Megalodon	Genome-wide	9394	0.881432	0
K562	Tombo	Genome-wide	9394	0.796722	0
K562	DeepMod	Genome-wide	9394	0.312388	1.01292e-211
K562	Megalodon	Singletons	4045	0.923344	0
K562	DeepSignal	Singletons	4045	0.917612	0
K562	Nanopolish	Singletons	4045	0.915945	0
K562	Tombo	Singletons	4045	0.831761	0
K562	DeepMod	Singletons	4045	0.319228	1.71074e-96
K562	Nanopolish	Non-singletons	5349	0.902809	0
K562	DeepSignal	Non-singletons	5349	0.900022	0
K562	Megalodon	Non-singletons	5349	0.847684	0
K562	Tombo	Non-singletons	5349	0.765386	0
K562	DeepMod	Non-singletons	5349	0.314897	1.94771e-123
K562	Nanopolish	Concordant	1826	0.963309	0
K562	Megalodon	Concordant	1826	0.956391	0
K562	DeepSignal	Concordant	1826	0.952416	0
K562	Tombo	Concordant	1826	0.860515	0
K562	DeepMod	Concordant	1826	0.136553	4.667e-09
K562	DeepSignal	Discordant	17	0.752874	0.000486498
K562	Megalodon	Discordant	17	0.63861	0.00579451
K562	Tombo	Discordant	17	0.471066	0.0563094
K562	Nanopolish	Discordant	17	0.346877	0.172543
K562	DeepMod	Discordant	17	0.28901	0.260558
K562	DeepSignal	Promoters	2022	0.925373	0
K562	Megalodon	Promoters	2022	0.922981	0
K562	Nanopolish	Promoters	2022	0.901075	0
K562	Tombo	Promoters	2022	0.856776	0
K562	DeepMod	Promoters	2022	-0.00744478	0.737953
K562	DeepSignal	Exons	1159	0.951516	0
K562	Megalodon	Exons	1159	0.946125	0
K562	Nanopolish	Exons	1159	0.93893	0
K562	Tombo	Exons	1159	0.891185	0
K562	DeepMod	Exons	1159	-0.0485047	0.0988435
K562	DeepSignal	Introns	3457	0.926175	0
K562	Megalodon	Introns	3457	0.924428	0
K562	Nanopolish	Introns	3457	0.910322	0
K562	Tombo	Introns	3457	0.854345	0
K562	DeepMod	Introns	3457	0.0665199	9.07631e-05
K562	Nanopolish	Intergenic	4380	0.83589	0
K562	DeepSignal	Intergenic	4380	0.807096	0
K562	Megalodon	Intergenic	4380	0.720632	0
K562	Tombo	Intergenic	4380	0.595985	0
K562	DeepMod	Intergenic	4380	0.415213	3.70871e-182
K562	Megalodon	CpG island	1326	0.836135	0
K562	DeepSignal	CpG island	1326	0.823141	0
K562	Nanopolish	CpG island	1326	0.73205	5.95521e-223
K562	Tombo	CpG island	1326	0.695564	2.39179e-192
K562	DeepMod	CpG island	1326	-0.129267	2.32893e-06
K562	Megalodon	CpG shore	785	0.910994	2.02281e-303
K562	DeepSignal	CpG shore	785	0.897862	3.46555e-281
K562	Nanopolish	CpG shore	785	0.85239	1.12254e-222
K562	Tombo	CpG shore	785	0.772747	9.66442e-157
K562	DeepMod	CpG shore	785	0.0443021	0.21502
K562	Megalodon	CpG shelf	868	0.818915	4.8054e-211
K562	DeepSignal	CpG shelf	868	0.81118	5.61798e-204
K562	Nanopolish	CpG shelf	868	0.704416	4.59077e-131
K562	Tombo	CpG shelf	868	0.626146	1.11637e-95
K562	DeepMod	CpG shelf	868	0.131174	0.000106262
HL-60	Nanopolish	Genome-wide	87	0.792043	6.53858e-20
HL-60	Megalodon	Genome-wide	87	0.763963	7.53073e-18
HL-60	Tombo	Genome-wide	87	0.722762	2.71229e-15
HL-60	DeepSignal	Genome-wide	87	0.685521	2.38957e-13
HL-60	DeepMod	Genome-wide	87	-0.35397	0.000769746
HL-60	Tombo	Singletons	9	0.973353	9.90776e-06
HL-60	Nanopolish	Singletons	9	0.960552	3.86243e-05
HL-60	Megalodon	Singletons	9	0.868764	0.00236574
HL-60	DeepSignal	Singletons	9	0.691102	0.0392404
HL-60	DeepMod	Singletons	9	0.0845995	0.82868
HL-60	Nanopolish	Non-singletons	78	0.769745	1.79713e-16
HL-60	Megalodon	Non-singletons	78	0.738221	1.2385e-14
HL-60	Tombo	Non-singletons	78	0.687928	3.44908e-12
HL-60	DeepSignal	Non-singletons	78	0.672242	1.59385e-11
HL-60	DeepMod	Non-singletons	78	-0.269378	0.0170822
HL-60	Nanopolish	Concordant	45	0.799723	4.43054e-11
HL-60	Megalodon	Concordant	45	0.72376	1.93467e-08
HL-60	Tombo	Concordant	45	0.662681	7.08061e-07
HL-60	DeepSignal	Concordant	45	0.646035	1.64403e-06
HL-60	DeepMod	Concordant	45	-0.149956	0.325509
HL-60	Nanopolish	Promoters	61	0.71717	7.93488e-11
HL-60	DeepSignal	Promoters	61	0.681671	1.47041e-09
HL-60	Megalodon	Promoters	61	0.634361	4.03784e-08
HL-60	Tombo	Promoters	61	0.607445	2.09314e-07
HL-60	DeepMod	Promoters	61	-0.0553151	0.671995
HL-60	Nanopolish	Exons	37	0.732263	2.58895e-07
HL-60	DeepSignal	Exons	37	0.686414	2.72896e-06
HL-60	Megalodon	Exons	37	0.624915	3.55644e-05
HL-60	Tombo	Exons	37	0.620737	4.15145e-05
HL-60	DeepMod	Exons	37	0.0368146	0.828737
HL-60	Nanopolish	Introns	18	0.947411	2.49251e-09
HL-60	Megalodon	Introns	18	0.940102	6.89785e-09
HL-60	DeepSignal	Introns	18	0.847559	8.98434e-06
HL-60	Tombo	Introns	18	0.758763	0.000261701
HL-60	DeepMod	Introns	18	-0.0359438	0.887401
HL-60	Tombo	Intergenic	22	0.856969	3.53581e-07
HL-60	Megalodon	Intergenic	22	0.805656	6.05029e-06
HL-60	Nanopolish	Intergenic	22	0.719515	0.00016041
HL-60	DeepSignal	Intergenic	22	0.64819	0.00110485
HL-60	DeepMod	Intergenic	22	-0.208697	0.351308
HL-60	Nanopolish	CpG island	63	0.634025	2.42846e-08
HL-60	DeepSignal	CpG island	63	0.56572	1.35534e-06
HL-60	Megalodon	CpG island	63	0.549223	3.14278e-06
HL-60	Tombo	CpG island	63	0.517337	1.41469e-05
HL-60	DeepMod	CpG island	63	-0.266574	0.034697
HL-60	DeepMod	CpG shore	4	0.849277	0.150723
HL-60	Tombo	CpG shore	4	-0.0730297	0.92697
HL-60	DeepSignal	CpG shore	4	-0.949386	0.0506142
HL-60	Tombo	CpG shelf	8	0.0902748	0.831652
HL-60	DeepMod	CpG shelf	8	-0.355917	0.386872

### Sheet: Table S6 CpGs coverage
This worksheet shows CpG sites coverage for each methylation callling tool on four datasets (HL-60, K562, APL and NA19240). Joined denotes intersection of CpG sites by five tools, and Union denotes union of CpG sites by five tools. We also provide the normalized count of CpG sites by each tool adjusting the number of CpG sites of each tool with the number of union sites. We use the ratio of Joine…
	NA19240
	Total CpG sites by Nanopore tool cov>=1	Total CpG sites by tool with cov>=3	Normalized count of CpG sites (cov>=3) by union	Singleton	Nonsingleton	CpG_Island	CpG_Shores	CpG_Shelves	Promoters	Exons	Intergenic	Introns
DeepSignal	57482510	56634168	0.987931	37331123	19303045	4209366	4428482	3581104	12106303	5745842	20251134	28359848
Tombo	54500054	48355526	0.843518	31673086	16682440	3566675	3595725	2901621	10269334	4888958	17136466	24401148
Nanopolish	55872919	53176718	0.927619	35084779	18091908	4040960	4199803	3401366	11507881	5472370	18478306	27076474
DeepMod	35170765	35117157	0.612587	20291609	14825548	3433229	2938866	2355903	8216258	3972667	12202256	17400189
Megalodon	57502304	56927603	0.99305	37455103	19472500	4272508	4513033	3660889	12179816	5784585	20418472	28432877
Joined		29820538
Union		57326036
TOP3 Joined		52687665
TOP3 Union		57279664
Joined/Union		0.520192
	APL
	Total CpG sites by Nanopore tool cov>=1	Total CpG sites by tool with cov>=3	Normalized count of CpG sites (cov>=3) by union	Singleton	Nonsingleton	CpG_Island	CpG_Shores	CpG_Shelves	Promoters	Exons	Intergenic	Introns
DeepSignal	39109512	6901186	0.804034	4416686	2484500	566870	596021	489427	1612726	757804	2307068	3535454
Tombo	27196876	2828314	0.329517	1783286	1045028	220600	231346	199922	642870	300333	950103	1454469
Nanopolish	29095070	2641840	0.307792	1651043	990797	238880	226378	187684	636724	302798	844069	1380953
DeepMod	6438044	1998961	0.232892	977354	1021607	276407	204685	168755	557935	267434	646861	976783
Megalodon	37093727	5702526	0.664382	3604582	2097944	451967	500951	417383	1309949	613501	1933450	2908324
Joined		274852
Union		8583199
TOP3 Joined		2241930
TOP3 Union		7382200
Joined/Union		0.0320221
	K562
	Total CpG sites by Nanopore tool cov>=1	Total CpG sites by tool with cov>=3	Normalized count of CpG sites (cov>=3) by union	Singleton	Nonsingleton	CpG_Island	CpG_Shores	CpG_Shelves	Promoters	Exons	Intergenic	Introns
DeepSignal	20403739	848429	0.759632	534931	313498	66832	68882	57063	191732	89391	308624	409902
Tombo	9331842	145518	0.130288	83080	62438	15037	13874	12772	34507	14870	58548	63646
Nanopolish	11383474	170657	0.152796	100571	70086	18573	16375	14875	43083	20184	57939	82697
DeepMod	2636322	283759	0.254061	131543	152216	38418	28807	25619	74866	34428	109410	122807
Megalodon	19543361	777563	0.696183	479462	298101	64009	67784	58545	174644	80436	297542	361760
Joined		14294
Union		1116895
TOP3 Joined		125724
TOP3 Union		1042884
Joined/Union		0.012798
	HL-60
	Total CpG sites by Nanopore tool cov>=1	Total CpG sites by tool with cov>=3	Normalized count of CpG sites (cov>=3) by union	Singleton	Nonsingleton	CpG_Island	CpG_Shores	CpG_Shelves	Promoters	Exons	Intergenic	Introns
DeepSignal	16551663	467625	0.734883	293331	174294	36720	39030	32675	95294	44601	196005	206295
Tombo	7064094	65742	0.103315	36682	29060	8420	6913	7097	12596	5261	31407	25321
Nanopolish	9069761	93323	0.146659	54177	39146	10462	9002	8672	20146	8791	40288	38634
DeepMod	2106938	167364	0.263016	76420	90944	22602	17820	16241	38217	17506	76354	63744
Megalodon	16362696	477677	0.75068	287611	190066	38865	42210	38257	92928	42351	212099	200722
Joined		9233
Union		636326
TOP3 Joined		71211
TOP3 Union		602075
Joined/Union		0.0145099

### Sheet: Table S7 Resource usage
This worksheet shows the total CPU running time and peak memory usage by each methylation callling tool for four datasets.
Dataset	Tool	CPU Utilized Time (hours)	Job Wall-clock Time (hours)	Peak Memory Usage (GB)
NA19240	Nanopolish	703.058	4.68167	18.64
NA19240	Tombo	6288.82	24.6967	38.67
NA19240	Megalodon	697.911	36.0117	420.92
NA19240	DeepSignal	22708.3	79	40.46
NA19240	DeepMod	28161.1	146.027	130.59
APL	Megalodon	79.1408	0.267778	409.77
APL	Nanopolish	58.62	0.4975	12.55
APL	Tombo	635.982	1.57833	24.41
APL	DeepSignal	1387.84	5.88361	37.13
APL	DeepMod	2788.77	12.8556	96.53
K562	Megalodon	24.0483	0.107222	409.39
K562	Nanopolish	23.1467	0.173056	12.62
K562	Tombo	230.821	0.633333	43.61
K562	DeepSignal	1143.86	3.95639	43.61
K562	DeepMod	533.464	5.98361	46.19
HL-60	Megalodon	18.4133	0.0961111	407.5
HL-60	Nanopolish	19.9636	0.144722	12.72
HL-60	Tombo	178.975	0.520833	40.01
HL-60	DeepSignal	890.678	3.00194	40.01
HL-60	DeepMod	165.546	4.87028	39.77
